# Nuclear MTHFD2 secures mitosis progression by preserving centromere integrity

**DOI:** 10.1101/2023.06.01.543193

**Authors:** Natalia Pardo-Lorente, Anestis Gkanogiannis, Luca Cozzuto, Antoni Gañez Zapater, Lorena Espinar, Laura García-López, Rabia Gül Aydin, Evangelia Darai, Jacqueline Severino, Laura Batlle-Morera, Julia Ponomarenko, Sara Sdelci

## Abstract

Subcellular compartmentalization of metabolic enzymes may elicit specific cellular functions by establishing a unique metabolic environment. Indeed, the nuclear translocation of certain metabolic enzymes is required for epigenetic regulation and gene expression control. Here, we reveal that, in cancer cells, the mitochondrial enzyme methylenetetrahydrofolate dehydrogenase 2 (MTHFD2) localizes in the nucleus during the G2-M phase of the cell cycle to secure mitosis progression. Nuclear MTHFD2 interacts with proteins involved in mitosis regulation and centromere stability, including the methyltransferases KMT5A and DNMT3B. Loss of MTHFD2 induces centromere overexpression and severe methylation defects and impedes correct mitosis completion. As a consequence, MTHFD2 deficient cells accumulate chromosomal aberrations arising from chromosome congression and segregation defects. Blocking the catalytic nuclear function of MTHFD2 recapitulates the phenotype observed in MTHFD2 deficient cells, attributing to nuclear MTHFD2 an enzymatic active role in controlling mitosis. Our discovery uncovers a nuclear moonlighting role for the cancer target MTHFD2, and emphasizes that cancer metabolism rewiring may encompass the relocation of metabolic enzymes to alternative subcellular compartments.
