## Supplementary Table 8 for "Nuclear MTHFD2 secures mitosis progression by preserving centromere integrity"

### Sheet: differential_essential_KOvsWT
Gene	EntrezID	sgRNA	Diff_K1	Diff_K2	WT	K1	K2	Depmap	WT|beta	WT|z	WT|p-value	WT|fdr	K1|beta	K1|z	K1|p-value	K1|fdr	K2|beta	K2|z	K2|p-value	K2|fdr	ensembl_gene_id	hgnc_symbol	entrezgene_description	gene_biotype	Information
ATP5H	10476	4	-2.47094	-1.14173	-0.366171	-2.83711	-1.5079	NA	-0.34538	-1.2174	0.0021451	0.0098157	-2.8442	-4.4608	0	0	-1.1435	-2.6692	5.232e-05	0.0014577	ENSG00000167863	ATP5PD	ATP synthase peripheral stalk subunit d	protein_coding	Mitochondrial membrane ATP synthase (F1F0 ATP synthase or Complex V) produces ATP from ADP in the presence of a proton gradient across the membrane which is generated by electron transport complexes of the respiratory chain. F-type ATPases consist of two structural domains, F1 - containing the extramembraneous catalytic core, and F0 - containing the membrane proton channel, linked together by a c…
TOP2A	7153	4	-2.13048	-2.11349	-0.427323	-2.55781	-2.54081	-1.66066	-0.40306	-1.8355	0.0020928	0.0096131	-2.5642	-3.623	0	0	-1.9268	-3.5611	0	0	ENSG00000131747	TOP2A	DNA topoisomerase II alpha	protein_coding	Key decatenating enzyme that alters DNA topology by binding to two double-stranded DNA molecules, generating a double-stranded break in one of the strands, passing the intact strand through the broken. May play a role in regulating the period length of ARNTL/BMAL1 transcriptional oscillation strand, and religating the broken strand.
REP15	387849	4	-2.09776	-1.0281	0.487288	-1.61047	-0.540813	0.0379871	0.45962	1.2392	0.00083713	0.0044309	-1.6145	-2.9459	0	0	-0.41012	-0.71624	0.092136	0.25704	ENSG00000174236	REP15	RAB15 effector protein	protein_coding	Regulates transferrin receptor recycling from the endocytic recycling compartment.
GP1BA	2811	4	-2.04465	-1.84714	0.373126	-1.67152	-1.47401	-0.0685382	0.35194	0.66115	0.0092084	0.031361	-1.6757	-2.8993	0	0	-1.1178	-2.0916	5.232e-05	0.0014577	ENSG00000185245	GP1BA	glycoprotein Ib platelet subunit alpha	protein_coding	GP-Ib, a surface membrane protein of platelets, participates in the formation of platelet plugs by binding to the A1 domain of vWF, which is already bound to the subendothelium.
NRM	11270	4	-1.79871	-1.77567	0.116516	-1.68219	-1.65915	-0.00306836	0.1099	1.0664	0.37043	0.51513	-1.6864	-3.1684	0	0	-1.2582	-2.8246	0	0	ENSG00000137404	NRM	nurim	protein_coding	Nuclear envelope membrane protein
FAM103A1	83640	4	-1.76564	-1.08773	-0.394457	-2.1601	-1.48218	NA	-0.37206	-1.5046	0.0032439	0.013322	-2.1655	-3.6841	0	0	-1.124	-1.8661	5.232e-05	0.0014577	ENSG00000169612	RAMAC	RNA guanine-7 methyltransferase activating subunit	protein_coding	Regulatory subunit of the mRNA-capping methyltransferase RNMT:RAMAC complex that methylates the N7 position of the added guanosine to the 5'-cap structure of mRNAs. Promotes the recruitment of the methyl donor, S-adenosyl-L-methionine, to RNMT. Regulates RNMT expression by a post-transcriptional stabilizing mechanism.
ANKRD34A	284615	4	-1.65098	-1.74613	0.329881	-1.3211	-1.41625	-0.134111	0.31115	1.2712	0.014127	0.043711	-1.3244	-2.8003	0	0	-1.074	-2.9882	5.232e-05	0.0014577	ENSG00000272031	ANKRD34A	ankyrin repeat domain 34A	protein_coding	Ankyrin repeat domain-containing protein 34A
HPSE	10855	4	-1.62154	-3.25358	0.1969	-1.42464	-3.05668	-0.117226	0.18572	0.55134	0.16141	0.28211	-1.4282	-3.1454	0	0	-2.318	-3.9035	0	0	ENSG00000173083	HPSE	heparanase	protein_coding	Endoglycosidase that cleaves heparan sulfate proteoglycans (HSPGs) into heparan sulfate side chains and core proteoglycans. Participates in extracellular matrix (ECM) degradation and remodeling. Selectively cleaves the linkage between a glucuronic acid unit and an N-sulfo glucosamine unit carrying either a 3-O-sulfo or a 6-O-sulfo group. Can also cleave the linkage between a glucuronic acid unit …
SPATA5L1	79029	4	-1.59734	-2.08581	-0.978118	-2.57546	-3.06393	-1.41367	-0.92258	-2.4281	0	0	-2.5819	-4.0805	0	0	-2.3235	-4.4796	0	0	ENSG00000171763	SPATA5L1	spermatogenesis associated 5 like 1	protein_coding	Spermatogenesis-associated protein 5-like protein 1
RNF19A	25897	4	-1.55482	-1.86395	0.0548663	-1.49995	-1.80908	-0.0601384	0.051751	0.14805	0.84409	0.90003	-1.5037	-2.6703	0	0	-1.3719	-2.8542	0	0	ENSG00000034677	RNF19A	ring finger protein 19A, RBR E3 ubiquitin protein ligase	protein_coding	E3 ubiquitin-protein ligase which accepts ubiquitin from E2 ubiquitin-conjugating enzymes UBE2L3 and UBE2L6 in the form of a thioester and then directly transfers the ubiquitin to targeted substrates, such as SNCAIP or CASR. Specifically ubiquitinates pathogenic SOD1 variants, which leads to their proteasomal degradation and to neuronal protection.
SMARCD2	6603	4	-1.5407	-1.02956	-0.0991974	-1.6399	-1.12875	-0.144961	-0.093565	-1.1933	0.20625	0.33546	-1.644	-3.2233	0	0	-0.85598	-2.2896	0.00094177	0.013315	ENSG00000108604	SMARCD2	SWI/SNF related, matrix associated, actin dependent regulator of chromatin, subfamily d, member 2	protein_coding	Involved in transcriptional activation and repression of select genes by chromatin remodeling (alteration of DNA-nucleosome topology). Component of SWI/SNF chromatin remodeling complexes that carry out key enzymatic activities, changing chromatin structure by altering DNA-histone contacts within a nucleosome in an ATP-dependent manner.
WWC2	80014	4	-1.5387	-1.07211	0.225578	-1.31312	-0.846533	0.0297203	0.21277	0.78018	0.099304	0.19664	-1.3164	-2.3034	0	0	-0.64196	-1.7922	0.00947	0.060454	ENSG00000151718	WWC2	WW and C2 domain containing 2	protein_coding	Protein WWC2
CPSF4L	642843	4	-1.53513	-1.09156	0.116876	-1.41825	-0.974682	-0.0216082	0.11024	0.25032	0.62533	0.73947	-1.4218	-3.1774	0	0	-0.73914	-1.7959	0.0028776	0.028147	ENSG00000187959	CPSF4L	cleavage and polyadenylation specific factor 4 like	protein_coding	Putative cleavage and polyadenylation specificity factor subunit 4-like protein
ZC3H12A	80149	4	-1.52206	-1.36273	0.801902	-0.72016	-0.56083	-0.115034	0.75637	1.1706	0	0	-0.72196	-1.9552	0.013185	0.067506	-0.4253	-1.0143	0.078481	0.23281	ENSG00000163874	ZC3H12A	zinc finger CCCH-type containing 12A	protein_coding	Endoribonuclease involved in various biological functions such as cellular inflammatory response and immune homeostasis, glial differentiation of neuroprogenitor cells, cell death of cardiomyocytes, adipogenesis and angiogenesis. Functions as an endoribonuclease involved in mRNA decay. Modulates the inflammatory response by promoting the degradation of a set of translationally active cytokine-ind…
CCT5	22948	4	-1.48794	-1.44625	-0.765028	-2.25297	-2.21128	-1.05401	-0.72159	-1.2885	0	0	-2.2586	-3.3769	0	0	-1.6769	-2.9238	0	0	ENSG00000150753	CCT5	chaperonin containing TCP1 subunit 5	protein_coding	Component of the chaperonin-containing T-complex (TRiC), a molecular chaperone complex that assists the folding of proteins upon ATP hydrolysis. The TRiC complex mediates the folding of WRAP53/TCAB1, thereby regulating telomere maintenance.
RYR3	6263	4	-1.46142	-1.32716	0.569114	-0.892309	-0.75805	0.0501821	0.5368	1.3587	0.00015696	0.0010366	-0.89454	-2.1762	0.0028253	0.023458	-0.57486	-1.4032	0.019934	0.098399	ENSG00000198838	RYR3	ryanodine receptor 3	protein_coding	Calcium channel that mediates the release of Ca2+ from the sarcoplasmic reticulum into the cytoplasm in muscle and thereby plays a role in triggering muscle contraction. May regulate Ca2+ release by other calcium channels. Calcium channel that mediates Ca2+-induced Ca2+ release from the endoplasmic reticulum in non-muscle cells. Contributes to cellular calcium ion homeostasis. Plays a role in cel…
MPDU1	9526	4	-1.46091	-1.34384	-0.499788	-1.9607	-1.84363	-0.216965	-0.47141	-1.4594	0.00031392	0.0018756	-1.9656	-4.1892	0	0	-1.3981	-2.8472	0	0	ENSG00000129255	MPDU1	mannose-P-dolichol utilization defect 1	protein_coding	Required for normal utilization of mannose-dolichol phosphate (Dol-P-Man) in the synthesis of N-linked and O-linked oligosaccharides and GPI anchors.
C15orf57	90416	4	-1.4495	-2.28634	0.209304	-1.2402	-2.07704	NA	0.19742	1.5299	0.11207	0.21495	-1.2433	-2.2262	5.232e-05	0.0011123	-1.5751	-2.54	0	0	ENSG00000128891	CCDC32	coiled-coil domain containing 32	protein_coding	Has a role in ciliogenesis
SYN2	6854	4	-1.41045	-1.29937	0.482846	-0.927601	-0.81652	NA	0.45543	0.97921	0.001151	0.0058017	-0.92992	-2.0456	0.0018835	0.017233	-0.6192	-1.4777	0.011667	0.068658	ENSG00000157152	SYN2	synapsin II	protein_coding	Neuronal phosphoprotein that coats synaptic vesicles, binds to the cytoskeleton, and is believed to function in the regulation of neurotransmitter release. May play a role in noradrenaline secretion by sympathetic neurons (By similarity).
TGFBR3L	100507588	4	-1.4081	-1.18642	0.151842	-1.25626	-1.03458	-0.0863846	0.14322	0.83175	0.23089	0.36369	-1.2594	-2.3937	5.232e-05	0.0011123	-0.78456	-2.1431	0.0022498	0.023472	ENSG00000260001	TGFBR3L	transforming growth factor beta receptor 3 like	protein_coding	Transforming growth factor-beta receptor type 3-like protein
KPNA2	3838	4	-1.38978	-1.52593	-0.617703	-2.00748	-2.14363	-0.298627	-0.58263	-2.3916	0	0	-2.0125	-3.2118	0	0	-1.6256	-2.9529	0	0	ENSG00000182481	KPNA2	karyopherin subunit alpha 2	protein_coding	Functions in nuclear protein import as an adapter protein for nuclear receptor KPNB1. Binds specifically and directly to substrates containing either a simple or bipartite NLS motif. Docking of the importin/substrate complex to the nuclear pore complex (NPC) is mediated by KPNB1 through binding to nucleoporin FxFG repeats and the complex is subsequently translocated through the pore by an energy …
CHMP5	51510	4	-1.38774	-1.15259	0.186542	-1.2012	-0.966044	-1.15543	0.17595	0.60194	0.1579	0.27708	-1.2042	-2.262	0.00010464	0.0018692	-0.73259	-2.3585	0.0042903	0.036705	ENSG00000086065	CHMP5	charged multivesicular body protein 5	protein_coding	Probable peripherally associated component of the endosomal sorting required for transport complex III (ESCRT-III) which is involved in multivesicular bodies (MVBs) formation and sorting of endosomal cargo proteins into MVBs. MVBs contain intraluminal vesicles (ILVs) that are generated by invagination and scission from the limiting membrane of the endosome and mostly are delivered to lysosomes en…
RWDD4	201965	4	-1.37238	-1.57654	0.162401	-1.20998	-1.41414	0.06717	0.15318	0.62506	0.11495	0.21917	-1.213	-2.7143	0.00010464	0.0018692	-1.0724	-1.9478	5.232e-05	0.0014577	ENSG00000182552	RWDD4	RWD domain containing 4	protein_coding	RWD domain-containing protein 4
PTK6	5753	4	-1.35188	-1.40669	-0.312462	-1.66434	-1.71915	-0.14803	-0.29472	-0.99197	0.027468	0.074142	-1.6685	-2.3001	0	0	-1.3037	-2.2456	0	0	ENSG00000101213	PTK6	protein tyrosine kinase 6	protein_coding	Non-receptor tyrosine-protein kinase implicated in the regulation of a variety of signaling pathways that control the differentiation and maintenance of normal epithelia, as well as tumor growth. Function seems to be context dependent and differ depending on cell type, as well as its intracellular localization. A number of potential nuclear and cytoplasmic substrates have been identified. These i…
TTC17	55761	4	-1.34382	-1.67115	0.445432	-0.898384	-1.22572	0.0467294	0.42014	0.83848	0.0022498	0.010149	-0.90063	-1.6794	0.0028253	0.023458	-0.92951	-2.2809	0.00057552	0.010055	ENSG00000052841	TTC17	tetratricopeptide repeat domain 17	protein_coding	Plays a role in primary ciliogenesis by modulating actin polymerization.
C1orf137	388667	4	-1.28456	-1.32635	0.244959	-1.0396	-1.08139	NA	0.23105	1.3507	0.065871	0.1438	-1.0422	-2.4274	0.00041856	0.0049352	-0.82006	-2.1499	0.001465	0.017104	ENSG00000203864	LINC02868	long intergenic non-protein coding RNA 2868	lncRNA
ARID5A	10865	4	-1.24861	-1.51695	0.497858	-0.750753	-1.01909	-0.232236	0.46959	1.2915	0.00068017	0.0036445	-0.75263	-1.9889	0.010255	0.055634	-0.77282	-2.0659	0.0028776	0.028147	ENSG00000196843	ARID5A	AT-rich interaction domain 5A	protein_coding	Binds to AT-rich stretches in the modulator region upstream of the human cytomegalovirus major intermediate early gene enhancer. May act as repressor and down-regulate enhancer-dependent gene expressison. May positively regulate chondrocyte-specific transcription such as of COL2A1 in collaboration with SOX9 and positively regulate histone H3 acetylation at chondrocyte-specific genes. May stimulat…
TCEAL2	140597	4	-1.24336	-1.26393	0.300566	-0.942793	-0.963367	0.072052	0.2835	1.4261	0.039397	0.096936	-0.94515	-1.9349	0.0012557	0.012422	-0.73056	-1.6257	0.0040287	0.036099	ENSG00000184905	TCEAL2	transcription elongation factor A like 2	protein_coding	May be involved in transcriptional regulation.
CECR1	51816	4	-1.2419	-1.54871	0.400702	-0.841197	-1.14801	NA	0.37795	0.99017	0.0049704	0.018864	-0.8433	-1.3434	0.0043949	0.031484	-0.87058	-1.9754	0.00099409	0.013315	ENSG00000093072	ADA2	adenosine deaminase 2	protein_coding	Coactivates PAX5-dependent transcription together with either SMARCA4 or GCN5L2.
TIMM44	10469	4	-1.24008	-1.2822	0.00516306	-1.23491	-1.27704	-0.909377	0.0048699	0.01187	0.97196	0.98369	-1.238	-1.5237	5.232e-05	0.0011123	-0.96843	-1.7512	0.00041856	0.0084567	ENSG00000104980	TIMM44	translocase of inner mitochondrial membrane 44	protein_coding	Essential component of the PAM complex, a complex required for the translocation of transit peptide-containing proteins from the inner membrane into the mitochondrial matrix in an ATP-dependent manner (By similarity). Recruits mitochondrial HSP70 to drive protein translocation into the matrix using ATP as an energy source
CLVS2	134829	4	-1.23049	-1.50569	0.282469	-0.94802	-1.22322	0.159517	0.26643	0.76792	0.03945	0.097002	-0.95039	-2.8089	0.001465	0.01407	-0.92762	-2.3043	0.00057552	0.010055	ENSG00000146352	CLVS2	clavesin 2	protein_coding	Required for normal morphology of late endosomes and/or lysosomes in neurons. Binds phosphatidylinositol 3,5-bisphosphate.
LOC101927322	101927322	4	-1.22454	-1.12518	0.188832	-1.03571	-0.936348	NA	0.17811	0.72894	0.14906	0.26591	-1.0383	-1.9486	0.00041856	0.0049352	-0.71007	-1.68	0.0049181	0.038988	ENSG00000267226	MALT1-AS1	MALT1 antisense RNA 1	lncRNA
RNF7	9616	4	-1.22392	-1.80748	-0.00370931	-1.22763	-1.81119	0.0142177	-0.0034987	0.055294	0.97693	0.98668	-1.2307	-2.5535	0.00010464	0.0018692	-1.3735	-2.7383	0	0	ENSG00000114125	RNF7	ring finger protein 7	protein_coding	Probable component of the SCF (SKP1-CUL1-F-box protein) E3 ubiquitin ligase complex which mediates the ubiquitination and subsequent proteasomal degradation of target proteins involved in cell cycle progression, signal transduction and transcription. CRLs complexes and ARIH1 collaborate in tandem to mediate ubiquitination of target proteins, ARIH1 mediating addition of the first ubiquitin on CRLs…
OR51L1	119682	4	-1.22216	-1.48323	0.148343	-1.07382	-1.33489	0.295734	0.13992	0.40839	0.26579	0.40343	-1.0765	-1.9725	0.00041856	0.0049352	-1.0123	-2.5449	0.00010464	0.002439	ENSG00000176798	OR51L1	olfactory receptor family 51 subfamily L member 1	protein_coding	Odorant receptor.
DCLK3	85443	4	-1.19118	-1.05323	0.265929	-0.925247	-0.787299	-0.0793633	0.25083	0.70499	0.052059	0.11975	-0.92756	-1.8234	0.0019882	0.017984	-0.59704	-1.5338	0.015539	0.084062	ENSG00000163673	DCLK3	doublecortin like kinase 3	protein_coding	Serine/threonine-protein kinase DCLK3
ERCC6L	54821	4	-1.17181	-1.04314	0.404413	-0.767401	-0.638724	-0.333779	0.38145	1.0721	0.0070633	0.025486	-0.76932	-1.8862	0.0067493	0.042267	-0.48437	-1.3353	0.040705	0.154	ENSG00000186871	ERCC6L	ERCC excision repair 6 like, spindle assembly checkpoint helicase	protein_coding	DNA helicase that acts as a tension sensor that associates with catenated DNA which is stretched under tension until it is resolved during anaphase. Functions as ATP-dependent DNA translocase.
C9orf57	138240	4	-1.16702	-1.23937	0.13051	-1.03651	-1.10886	0.0971224	0.1231	0.20422	0.3078	0.45056	-1.0391	-2.1194	0.00041856	0.0049352	-0.84089	-1.5214	0.0010987	0.013871	ENSG00000204669	C9orf57	chromosome 9 open reading frame 57	protein_coding	Uncharacterized protein C9orf57
RARB	5915	4	-1.16639	-1.81389	0.344363	-0.822025	-1.46953	-0.0141084	0.32481	1.1962	0.013708	0.042902	-0.82408	-1.373	0.0046565	0.0322	-1.1144	-2.4906	5.232e-05	0.0014577	ENSG00000077092	RARB	retinoic acid receptor beta	protein_coding	Receptor for retinoic acid. Retinoic acid receptors bind as heterodimers to their target response elements in response to their ligands, all-trans or 9-cis retinoic acid, and regulate gene expression in various biological processes. The RXR/RAR heterodimers bind to the retinoic acid response elements (RARE) composed of tandem 5'-AGGTCA-3' sites known as DR1-DR5. In the absence or presence of horm…
MCEMP1	199675	4	-1.14425	-1.77161	0.146742	-0.997506	-1.62486	-0.141733	0.13841	0.91608	0.24606	0.38081	-1	-2.3845	0.00062784	0.0068454	-1.2322	-2.865	0	0	ENSG00000183019	MCEMP1	mast cell expressed membrane protein 1	protein_coding	Mast cell-expressed membrane protein 1
BCOR	54880	4	-1.13819	-1.13241	-0.00844013	-1.14663	-1.14085	0.0712853	-0.0079609	-0.075792	0.81013	0.87698	-1.1495	-2.5168	0.00015696	0.0024351	-0.86515	-1.6808	0.00099409	0.013315	ENSG00000183337	BCOR	BCL6 corepressor	protein_coding	Transcriptional corepressor. May specifically inhibit gene expression when recruited to promoter regions by sequence-specific DNA-binding proteins such as BCL6 and MLLT3. This repression may be mediated at least in part by histone deacetylase activities which can associate with this corepressor. Involved in the repression of TFAP2A; impairs binding of BCL6 and KDM2B to TFAP2A promoter regions. Vi…
PRAMEF17	391004	4	-1.1117	-1.21056	-0.0128856	-1.12459	-1.22345	-0.559694	-0.012154	-0.049162	0.87736	0.92274	-1.1274	-2.82	0.00015696	0.0024351	-0.92779	-1.4623	0.00057552	0.010055	ENSG00000204479	PRAMEF17	PRAME family member 17	protein_coding	PRAME family member 17
XKR4	114786	4	-1.11165	-1.51363	0.0965904	-1.01506	-1.41704	0.000349893	0.091106	0.45398	0.39099	0.53562	-1.0176	-2.5974	0.00062784	0.0068454	-1.0746	-2.782	5.232e-05	0.0014577	ENSG00000206579	XKR4	XK related 4	protein_coding	Phospholipid scramblase that promotes phosphatidylserine exposure on apoptotic cell surface. Phosphatidylserine is a specific marker only present at the surface of apoptotic cells and acts as a specific signal for engulfment.
MXRA5	25878	4	-1.10904	-1.19541	-0.148714	-1.25776	-1.34412	0.0971565	-0.14027	-0.54441	0.26396	0.40132	-1.2609	-2.2417	5.232e-05	0.0011123	-1.0193	-2.1755	0.00010464	0.002439	ENSG00000101825	MXRA5	matrix remodeling associated 5	protein_coding	In kidney, has anti-inflammatory and anti-fibrotic properties by limiting the induction of chemokines, fibronectin and collagen expression in response to TGB1 and pro-inflammatory stimuli.
NUB1	51667	4	-1.10785	-1.92384	0.126227	-0.981626	-1.79761	0.0537212	0.11906	0.78164	0.28143	0.42106	-0.98408	-1.8585	0.0012034	0.012124	-1.3632	-3.0967	0	0	ENSG00000013374	NUB1	negative regulator of ubiquitin like proteins 1	protein_coding	Specific down-regulator of the NEDD8 conjugation system. Recruits NEDD8, UBD, and their conjugates to the proteasome for degradation. Isoform 1 promotes the degradation of NEDD8 more efficiently than isoform 2.
ELOVL6	79071	4	-1.1061	-1.05263	0.482475	-0.623621	-0.570153	0.0784034	0.45508	0.99231	0.0016219	0.0077249	-0.62518	-1.6633	0.02616	0.10832	-0.43237	-1.1099	0.066865	0.21131	ENSG00000170522	ELOVL6	ELOVL fatty acid elongase 6	protein_coding	Catalyzes the first and rate-limiting reaction of the four reactions that constitute the long-chain fatty acids elongation cycle. This endoplasmic reticulum-bound enzymatic process allows the addition of 2 carbons to the chain of long- and very long-chain fatty acids (VLCFAs) per cycle. Condensing enzyme that elongates fatty acids with 12, 14 and 16 carbons with higher activity toward C16:0 acyl-…
GGT5	2687	4	-1.10606	-2.74445	-0.0843631	-1.19042	-2.82881	-0.182754	-0.079573	-0.17252	0.45812	0.59825	-1.1934	-1.6299	0.00010464	0.0018692	-2.1452	-1.4989	0	0	ENSG00000099998	GGT5	gamma-glutamyltransferase 5	protein_coding	Cleaves the gamma-glutamyl peptide bond of glutathione and glutathione-S-conjugate such as leukotriene C4. Does not cleaves gamma-glutamyl compounds such as gamma-glutamyl leucine. May also catalyze a transpeptidation reaction in addition to the hydrolysis reaction, transferring the gamma-glutamyl moiety to an acceptor amino acid to form a new gamma-glutamyl compound. Acts as a negative regulator…
FREM1	158326	4	-1.10593	-1.39309	-0.00060778	-1.10653	-1.3937	0.0444654	-0.00057327	-0.048337	0.92618	0.95537	-1.1093	-2.5487	0.00020928	0.0031923	-1.0569	-2.726	5.232e-05	0.0014577	ENSG00000164946	FREM1	FRAS1 related extracellular matrix 1	protein_coding	Extracellular matrix protein that plays a role in epidermal differentiation and is required for epidermal adhesion during embryonic development.
DMPK	1760	4	-1.09848	-1.61924	-0.526759	-1.62524	-2.146	-0.0226942	-0.49685	-2.2406	0.00020928	0.001332	-1.6293	-2.9495	0	0	-1.6274	-2.7565	0	0	ENSG00000104936	DMPK	DM1 protein kinase	protein_coding	Non-receptor serine/threonine protein kinase which is necessary for the maintenance of skeletal muscle structure and function. May play a role in myocyte differentiation and survival by regulating the integrity of the nuclear envelope and the expression of muscle-specific genes. May also phosphorylate PPP1R12A and inhibit the myosin phosphatase activity to regulate myosin phosphorylation. Also cr…
TBCA	6902	4	-1.09518	-1.42947	-0.0631284	-1.1583	-1.4926	-0.920077	-0.059544	-0.08883	0.59117	0.71166	-1.1612	-1.5145	0.00015696	0.0024351	-1.1319	-2.66	5.232e-05	0.0014577	ENSG00000171530	TBCA	tubulin folding cofactor A	protein_coding	Tubulin-folding protein; involved in the early step of the tubulin folding pathway.
PDGFRA	5156	4	-1.05508	-1.37598	-0.177541	-1.23262	-1.55352	-0.252585	-0.16746	-1.6467	0.13959	0.25313	-1.2357	-3.023	5.232e-05	0.0011123	-1.1781	-2.5515	5.232e-05	0.0014577	ENSG00000134853	PDGFRA	platelet derived growth factor receptor alpha	protein_coding	Tyrosine-protein kinase that acts as a cell-surface receptor for PDGFA, PDGFB and PDGFC and plays an essential role in the regulation of embryonic development, cell proliferation, survival and chemotaxis. Depending on the context, promotes or inhibits cell proliferation and cell migration. Plays an important role in the differentiation of bone marrow-derived mesenchymal stem cells. Required for n…
AQP7	364	4	-1.05207	-1.01507	-0.143042	-1.19511	-1.15811	-0.909107	-0.13492	-0.31786	0.23084	0.36364	-1.1981	-2.6921	0.00010464	0.0018692	-0.87824	-2.0121	0.00099409	0.013315	ENSG00000165269	AQP7	aquaporin 7	protein_coding	Forms a channel that mediates water and glycerol transport across cell membranes at neutral pH. The channel is also permeable to urea. Plays an important role in body energy homeostasis under conditions that promote lipid catabolism, giving rise to glycerol and free fatty acids. Mediates glycerol export from adipocytes. After release into the blood stream, glycerol is used for gluconeogenesis in …
ZSCAN29	146050	4	-1.04426	-1.08017	0.0911049	-0.953157	-0.989068	0.00451507	0.085932	0.86613	0.48731	0.6238	-0.95554	-1.8768	0.0014127	0.013643	-0.75005	-2.1799	0.0034008	0.03163	ENSG00000140265	ZSCAN29	zinc finger and SCAN domain containing 29	protein_coding	May be involved in transcriptional regulation.
DENR	8562	4	-1.04106	-1.47356	-0.86827	-1.90933	-2.34183	-0.838158	-0.81897	-1.95	0	0	-1.9141	-3.3149	0	0	-1.7759	-3.3861	0	0	ENSG00000139726	DENR	density regulated re-initiation and release factor	protein_coding	May be involved in the translation of target mRNAs by scanning and recognition of the initiation codon. Involved in translation initiation; promotes recruitmnet of aminoacetyled initiator tRNA to P site of 40S ribosomes. Can promote release of deacylated tRNA and mRNA from recycled 40S subunits following ABCE1-mediated dissociation of post-termination ribosomal complexes into subunits. Plays a ro…
PTPRH	5794	4	-1.03898	-1.82582	-0.211393	-1.25037	-2.03721	0.0197245	-0.19939	-1.1126	0.10485	0.20449	-1.2535	-1.8232	5.232e-05	0.0011123	-1.5449	-2.2433	0	0	ENSG00000080031	PTPRH	protein tyrosine phosphatase receptor type H	protein_coding	Protein phosphatase that may contribute to contact inhibition of cell growth and motility by mediating the dephosphorylation of focal adhesion-associated substrates and thus negatively regulating integrin-promoted signaling processes. Induces apoptotic cell death by at least two distinct mechanisms: inhibition of cell survival signaling mediated by PI 3-kinase, Akt, and ILK and activation of a ca…
MOGS	7841	4	-1.0384	-1.96695	-0.244991	-1.28339	-2.21194	-0.379798	-0.23108	-1.1805	0.065767	0.14361	-1.2866	-3.1177	0	0	-1.6774	-3.4182	0	0	ENSG00000115275	MOGS	mannosyl-oligosaccharide glucosidase	protein_coding	Cleaves the distal alpha 1,2-linked glucose residue from the Glc3Man9GlcNAc2 oligosaccharide precursor in a highly specific manner.
HTR6	3362	4	-1.03825	-1.40387	-0.0494317	-1.08768	-1.45331	0.0265003	-0.046625	-0.97204	0.65877	0.76532	-1.0904	-2.2956	0.00036624	0.0049352	-1.1021	-2.8295	5.232e-05	0.0014577	ENSG00000158748	HTR6	5-hydroxytryptamine receptor 6	protein_coding	This is one of the several different receptors for 5-hydroxytryptamine (serotonin), a biogenic hormone that functions as a neurotransmitter, a hormone, and a mitogen. The activity of this receptor is mediated by G proteins that stimulate adenylate cyclase. It has a high affinity for tricyclic psychotropic drugs (By similarity). Controls pyramidal neurons migration during corticogenesis, through t…
LAMA1	284217	4	-1.03232	-1.56332	-0.153718	-1.18603	-1.71704	0.0955783	-0.14499	-0.48811	0.21216	0.34217	-1.189	-2.1019	0.00010464	0.0018692	-1.3021	-2.1459	0	0	ENSG00000101680	LAMA1	laminin subunit alpha 1	protein_coding	Binding to cells via a high affinity receptor, laminin is thought to mediate the attachment, migration and organization of cells into tissues during embryonic development by interacting with other extracellular matrix components.
MSN	4478	4	-1.02945	-1.6411	0.466826	-0.562623	-1.17428	-0.0352105	0.44032	0.71774	0.0028253	0.012005	-0.56403	-0.88386	0.042223	0.1492	-0.8905	-1.5163	0.00083713	0.013315	ENSG00000147065	MSN	moesin	protein_coding	Ezrin-radixin-moesin (ERM) family protein that connects the actin cytoskeleton to the plasma membrane and thereby regulates the structure and function of specific domains of the cell cortex. Tethers actin filaments by oscillating between a resting and an activated state providing transient interactions between moesin and the actin cytoskeleton. Once phosphorylated on its C-terminal threonine, moe…
YRDC	79693	4	-1.02755	-1.92587	-0.838585	-1.86613	-2.76446	-1.80607	-0.79097	-2.1038	0	0	-1.8708	-3.0186	0	0	-2.0964	-3.4923	0	0	ENSG00000196449	YRDC	yrdC N6-threonylcarbamoyltransferase domain containing	protein_coding	Cytoplasmic and mitochondrial threonylcarbamoyl-AMP synthase required for the formation of a threonylcarbamoyl group on adenosine at position 37 (t6A37) in tRNAs that read codons beginning with adenine (PubMed:29760464, PubMed:31481669, PubMed:34545459).
RRAGB	10325	4	-1.02323	-1.12194	0.150898	-0.872329	-0.971042	-0.0109084	0.14233	0.75529	0.34694	0.49129	-0.87451	-1.6795	0.002616	0.022017	-0.73638	-1.8245	0.0033485	0.031342	ENSG00000083750	RRAGB	Ras related GTP binding B	protein_coding	Guanine nucleotide-binding protein that plays a crucial role in the cellular response to amino acid availability through regulation of the mTORC1 signaling cascade. Forms heterodimeric Rag complexes with RRAGC or RRAGD and cycles between an inactive GDP-bound and an active GTP-bound form. In its active form participates in the relocalization of mTORC1 to the lysosomes and its subsequent activatio…
ZNF354A	6940	4	-1.01483	-1.21568	-0.197536	-1.21237	-1.41322	0.26523	-0.18632	-0.36411	0.12693	0.23615	-1.2154	-2.429	0.00010464	0.0018692	-1.0717	-1.9494	5.232e-05	0.0014577	ENSG00000169131	ZNF354A	zinc finger protein 354A	protein_coding	Zinc finger protein 354A
CFB	629	4	-1.01042	-1.10608	0.0771739	-0.933247	-1.02891	-0.302696	0.072792	0.44242	0.55475	0.68099	-0.93558	-1.8429	0.0018835	0.017233	-0.78026	-1.3628	0.0023544	0.023974	ENSG00000243649	CFB	complement factor B	protein_coding	Factor B which is part of the alternate pathway of the complement system is cleaved by factor D into 2 fragments: Ba and Bb. Bb, a serine protease, then combines with complement factor 3b to generate the C3 or C5 convertase. It has also been implicated in proliferation and differentiation of preactivated B-lymphocytes, rapid spreading of peripheral blood monocytes, stimulation of lymphocyte blast…
WAPAL	23063	4	1.02458	1.13643	-0.756048	0.268529	0.380383	NA	-0.71312	-1.392	0	0	0.2692	0.66468	0.31199	0.52915	0.28846	0.43514	0.18992	0.39851	ENSG00000062650	WAPL	WAPL cohesin release factor	protein_coding	Regulator of sister chromatid cohesion in mitosis which negatively regulates cohesin association with chromatin. Involved in both sister chromatid cohesion during interphase and sister-chromatid resolution during early stages of mitosis. Couples DNA replication to sister chromatid cohesion. Cohesion ensures that chromosome partitioning is accurate in both meiotic and mitotic cells and plays an im…
CFLAR	8837	4	1.04554	1.20101	-0.707513	0.338025	0.493499	-0.71378	-0.66734	-2.3794	0	0	0.33887	0.68111	0.18762	0.38991	0.37424	0.60202	0.091038	0.25513	ENSG00000003402	CFLAR	CASP8 and FADD like apoptosis regulator	protein_coding	Apoptosis regulator protein which may function as a crucial link between cell survival and cell death pathways in mammalian cells. Acts as an inhibitor of TNFRSF6 mediated apoptosis. A proteolytic fragment (p43) is likely retained in the death-inducing signaling complex (DISC) thereby blocking further recruitment and processing of caspase-8 at the complex. Full length and shorter isoforms have be…
LRRC52	440699	4	1.05637	1.06163	-0.660482	0.39589	0.401153	0.222219	-0.62298	-1.3875	0	0	0.39688	0.78237	0.11798	0.28999	0.30421	0.82738	0.15796	0.35732	ENSG00000162763	LRRC52	leucine rich repeat containing 52	protein_coding	Auxiliary protein of the large-conductance, voltage and calcium-activated potassium channel (BK alpha). Modulates gating properties by producing a marked shift in the BK channel's voltage dependence of activation in the hyperpolarizing direction, and in the absence of calcium. KCNU1 channel auxiliary protein. May modulate KCNU1 gating properties.
XRN2	22803	4	1.06946	1.89749	-1.45353	-0.38407	0.443957	-1.27675	-1.371	-2.0974	0	0	-0.38503	-0.63359	0.18469	0.38643	0.33667	0.56916	0.11997	0.30331	ENSG00000088930	XRN2	5'-3' exoribonuclease 2	protein_coding	Possesses 5'->3' exoribonuclease activity (By similarity). May promote the termination of transcription by RNA polymerase II. During transcription termination, cleavage at the polyadenylation site liberates a 5' fragment which is subsequently processed to form the mature mRNA and a 3' fragment which remains attached to the elongating polymerase. The processive degradation of this 3' fragment by t…
NUP160	23279	4	1.09816	1.07316	-0.975944	0.122214	0.097211	-0.914019	-0.92053	-2.6732	0	0	0.12252	0.39034	0.63182	0.78645	0.073719	0.17304	0.70842	0.84572	ENSG00000030066	NUP160	nucleoporin 160	protein_coding	Functions as a component of the nuclear pore complex (NPC)
SLC30A9	10463	4	1.11349	1.15176	-1.98109	-0.867601	-0.829325	-0.269143	-1.8686	-3.2781	0	0	-0.86977	-1.6299	0.0033485	0.026187	-0.62891	-1.4173	0.011092	0.067148	ENSG00000014824	SLC30A9	solute carrier family 30 member 9	protein_coding	Acts as a zinc transporter involved in intracellular zinc homeostasis (PubMed:28334855). Functions as a secondary coactivator for nuclear receptors by cooperating with p160 coactivators subtypes. Plays a role in transcriptional activation of Wnt-responsive genes
MSRB2	22921	4	1.11513	1.23106	-0.87126	0.24387	0.359799	-0.0287616	-0.82179	-2.2633	0	0	0.24448	0.60356	0.35635	0.57264	0.27285	1.2138	0.21378	0.43011	ENSG00000148450	MSRB2	methionine sulfoxide reductase B2	protein_coding	Methionine-sulfoxide reductase that specifically reduces methionine (R)-sulfoxide back to methionine. While in many cases, methionine oxidation is the result of random oxidation following oxidative stress, methionine oxidation is also a post-translational modification that takes place on specific residue. Upon oxidative stress, may play a role in the preservation of mitochondrial integrity by dec…
OR13H1	347468	4	1.17229	1.04003	-0.531403	0.640888	0.508624	-0.0446449	-0.50123	-1.1563	0.00015696	0.0010366	0.64249	1.1443	0.012034	0.0631	0.38571	0.82246	0.081672	0.23861	ENSG00000171054	OR13H1	olfactory receptor family 13 subfamily H member 1	protein_coding	Odorant receptor.
QTRT1	81890	4	1.19024	1.7491	-0.876604	0.313636	0.872498	-0.158299	-0.82683	-2.3666	0	0	0.31442	0.8639	0.22472	0.43789	0.66165	1.3043	0.005232	0.039825	ENSG00000213339	QTRT1	queuine tRNA-ribosyltransferase catalytic subunit 1	protein_coding	Catalytic subunit of the queuine tRNA-ribosyltransferase (TGT) that catalyzes the base-exchange of a guanine (G) residue with queuine (Q) at position 34 (anticodon wobble position) in tRNAs with GUN anticodons (tRNA-Asp, -Asn, -His and -Tyr), resulting in the hypermodified nucleoside queuosine (7-(((4,5-cis-dihydroxy-2-cyclopenten-1-yl)amino)methyl)-7-deazaguanosine). Catalysis occurs through a d…
LIAS	11019	4	1.27544	1.55793	-1.25856	0.0168818	0.299364	-0.37455	-1.1871	-2.4738	0	0	0.016924	0.03558	0.95495	0.97834	0.22702	1.0651	0.29938	0.52222	ENSG00000121897	LIAS	lipoic acid synthetase	protein_coding	Catalyzes the radical-mediated insertion of two sulfur atoms into the C-6 and C-8 positions of the octanoyl moiety bound to the lipoyl domains of lipoate-dependent enzymes, thereby converting the octanoylated domains into lipoylated derivatives.
RPL23	9349	4	1.30775	1.32114	-1.76852	-0.460768	-0.447372	-1.97061	-1.6681	-2.3611	0	0	-0.46192	-0.53636	0.10647	0.27097	-0.33926	-0.62596	0.16052	0.36086	ENSG00000125691	RPL23	ribosomal protein L23	protein_coding	Component of the large ribosomal subunit.
HIST2H3D	653604	4	1.34122	1.00486	-0.702328	0.638893	0.302529	-0.904058	-0.66245	-1.8251	0	0	0.64049	0.69555	0.010673	0.057319	0.22942	0.36651	0.27201	0.49543	ENSG00000183598	H3C13	H3 clustered histone 13	protein_coding	Core component of nucleosome. Nucleosomes wrap and compact DNA into chromatin, limiting DNA accessibility to the cellular machineries which require DNA as a template. Histones thereby play a central role in transcription regulation, DNA repair, DNA replication and chromosomal stability. DNA accessibility is regulated via a complex set of post-translational modifications of histones, also called h…
TLR7	51284	4	1.34925	1.27213	-0.622167	0.727082	0.649959	0.127089	-0.58684	-1.8678	0	0	0.7289	0.96575	0.006854	0.042477	0.49289	1.0935	0.034688	0.1394	ENSG00000196664	TLR7	toll like receptor 7	protein_coding	Endosomal receptor that plays a key role in innate and adaptive immunity. Controls host immune response against pathogens through recognition of uridine-containing single strand RNAs (ssRNAs) of viral origin or guanosine analogs. Upon binding to agonists, undergoes dimerization that brings TIR domains from the two molecules into direct contact, leading to the recruitment of TIR-containing downstr…
UTP3	57050	4	1.38894	1.24666	-2.10449	-0.715551	-0.857834	-1.05581	-1.985	-3.5885	0	0	-0.71734	-1.8565	0.011667	0.061568	-0.65053	-1.4713	0.0085282	0.056794	ENSG00000132467	UTP3	UTP3 small subunit processome component	protein_coding	Essential for gene silencing: has a role in the structure of silenced chromatin. Plays a role in the developing brain
POLRMT	5442	4	1.47311	1.10019	-1.71794	-0.244838	-0.617757	-0.668724	-1.6204	-2.8463	0	0	-0.24545	-0.49841	0.37252	0.58678	-0.46847	-0.98774	0.052739	0.18179	ENSG00000099821	POLRMT	RNA polymerase mitochondrial	protein_coding	DNA-dependent RNA polymerase catalyzes the transcription of mitochondrial DNA into RNA using the four ribonucleoside triphosphates as substrates. Component of the mitochondrial transcription initiation complex, composed at least of TFB2M, TFAM and POLRMT that is required for basal transcription of mitochondrial DNA. In this complex, TFAM recruits POLRMT to a specific promoter whereas TFB2M induce…
CARM1	10498	4	1.55886	1.19651	-1.31221	0.246653	-0.115692	-0.347046	-1.2377	-3.1551	0	0	0.24727	0.77397	0.34097	0.55786	-0.087734	-0.48379	0.72882	0.8583	ENSG00000142453	CARM1	coactivator associated arginine methyltransferase 1	protein_coding	Methylates (mono- and asymmetric dimethylation) the guanidino nitrogens of arginyl residues in several proteins involved in DNA packaging, transcription regulation, pre-mRNA splicing, and mRNA stability. Recruited to promoters upon gene activation together with histone acetyltransferases from EP300/P300 and p160 families, methylates histone H3 at 'Arg-17' (H3R17me), forming mainly asymmetric dime…
ADGRD1	283383	4	1.62328	1.15237	-1.07091	0.552369	0.0814635	-0.120396	-1.0101	-2.3335	0	0	0.55375	1.0262	0.033694	0.12793	0.061777	0.5805	0.76273	0.87835	ENSG00000111452	ADGRD1	adhesion G protein-coupled receptor D1	protein_coding	Orphan receptor. Signals via G(s)-alpha family of G-proteins. Has protumorigenic function especially in glioblastoma.
HSPD1	3329	4	2.06585	1.6401	-2.54914	-0.483292	-0.909038	-1.17354	-2.4044	-4.4382	0	0	-0.4845	-0.8421	0.091456	0.24641	-0.68936	-1.5207	0.0058076	0.042045	ENSG00000144381	HSPD1	heat shock protein family D (Hsp60) member 1	protein_coding	Chaperonin implicated in mitochondrial protein import and macromolecular assembly. Together with Hsp10, facilitates the correct folding of imported proteins. May also prevent misfolding and promote the refolding and proper assembly of unfolded polypeptides generated under stress conditions in the mitochondrial matrix. The functional units of these chaperonins consist of heptameric rings of the la…
