## Supplementary Table 7 for "Nuclear MTHFD2 secures mitosis progression by preserving centromere integrity"

### Sheet: diff_methyl_in_deletions
Long_name	Condition	Alteration	Number	Deletion_significant_methylation	Percentage_Deletion_significant_methylation	Hypermethylated_KO	Percentage_Hypermethylated_KO	Hypomethylated_KO	Percentage_Hypomethylated_KO
WT_s_cuteSV_10_del	WT	Deletion	11707	3729	31.8527	1359	36.4441	2370	63.5559
KO_s_cuteSV_10_del	KO	Deletion	12737	3863	30.329	1465	37.9239	2398	62.0761
