## Supplementary Methods Table 2 for "Nuclear MTHFD2 secures mitosis progression by preserving centromere integrity"

### Sheet: Primers
Number	Primer Name	Sequence	Application	Source
1	sgMTHFD2ex4 sense	CACCGGAGTGAGTATGTGACGCCAA	Cloning
2	sgMTHFD2ex4 antisense	AAACTTGGCGTCACATACTCACTCC	Cloning
3	sgMTHFD2int1-2 sense	CACCGCATGTTACCGGCTACTCCAT	Cloning
4	sgMTHFD2int1-2 antisense	AAACATGGAGTAGCCGGTAACATGC	Cloning
5	pX330S_guide_seq Fw	GCTGGCCTTTTGCTCACATG	Cloning
6	PITChv2_seq Fw	GGGTCATTAGTTCATAGCCC	Cloning
7	PITChv2_seq Rv	TATTAGGAAAGGACAGTGGG	Cloning
8	dTAG-GFP-seq Fw	ACCCAGGCATCATCCCACCACA	Cloning
9	FKBP-V Fw	GAGTTCCGCGTTACATAGCATCGTACGCGTACGTGTTTGGCTAATCTCCTCTCTTCTCCTCTCTCCAGTATGGGAGTGCAGGTGGAAAC	Cloning
10	NLS Rv	GCCAAGAGGGTCAAGTTGGACGCGTAAGTATTGGTTAAGATACATTGATGAGTTT	Cloning
11	SV40_POLYdTAG Fw	GCCAAGAGGGTCAAGTTGGACGCGTAAGTATTGGTTAAGATACATTGATGAGTTTGGACAAACC	Cloning
12	SV40pr Rv	TCCACACCCTAACTGACACACCCAAACACGTACGCGTACGATGCTCTAGAATGCT	Cloning
13	Neo Fw	GTGAGATGACAGGAGATCCTG	Cloning
14	Neo Rv	TCATAGAAGGCGGCGGTG	Cloning
15	GFPseq Fw	CTGGACGGCGACGTAAACG	Cloning
16	MTHFD2-ex4 Fw	CTGACTATGCGGTGGTGATTTA	Validate knock-out
17	MTHFD2-ex4 Rv	CCACTCTTTGGGACTGTATGAG	Validate knock-out
18	MTHFD2_int1-2 Fw	CTCACTGCTCTGTTGAGCTAAG	Validate knock-in
19	MTHFD2_int1-2 Rv	GAGGCAGGAGAATCACTTGAAA	Validate knock-in
20	D2Z1 Fw	TCGTTGGAAACGGGATTGT	qPCR + ChIP-qPCR	Contreras-Galindo et al., 2022
21	D2Z1 Rv	CTGCTCTATGAAAGGGACTGTT	qPCR + ChIP-qPCR	Contreras-Galindo et al., 2022
22	D3Z1 Fw	GCTTTGAGGCCAATGGTAGA	qPCR + ChIP-qPCR	Contreras-Galindo et al., 2022
23	D3Z1 Rv	GTTGAACACACACGTACCAAAG	qPCR + ChIP-qPCR	Contreras-Galindo et al., 2022
24	D4Z1 Fw	CTGTAGTATCTGGAAGTGGACATT	qPCR	Contreras-Galindo et al., 2022
25	D4Z1 Rv	GGTTCAACTGTGTTCGTTTAGG	qPCR	Contreras-Galindo et al., 2022
26	D5Z1 Fw	AGTCTGCACGTGGATAAGTTG	qPCR	Contreras-Galindo et al., 2022
27	D5Z1 Rv	AAAGAGTGTTAGAAGTCTGCTCTG	qPCR	Contreras-Galindo et al., 2022
28	D6Z1 Fw	ACGGAAGCAATCTCAGAACTAC	qPCR	Contreras-Galindo et al., 2022
29	D6Z1 Rv	CCTCAAGGCGGTCCAATTAT	qPCR	Contreras-Galindo et al., 2022
30	D7Z1 Fw	GTGGATATATGGACCGCATTGA	qPCR	Contreras-Galindo et al., 2022
31	D7Z1 Rv	CACACAGCACAAAGAAGTTACTG	qPCR	Contreras-Galindo et al., 2022
32	D8Z2 Fw	ACGTACACAGCAGCATACTC	qPCR	Contreras-Galindo et al., 2022
33	D8Z2 Rv	GTCCACTTCCAGATACTCCAAA	qPCR	Contreras-Galindo et al., 2022
34	D9Z4 Fw	GGAGAAGCATTCTCAGGAACTT	qPCR	Contreras-Galindo et al., 2022
35	D9Z4 Rv	GTCCGCTTGCAGATACTACAG	qPCR	Contreras-Galindo et al., 2022
36	D10Z1 Fw	TTGGAAACGGGATTTCCTCATA	qPCR + ChIP-qPCR	Contreras-Galindo et al., 2022
37	D10Z1 Rv	GCTCTCTCTAAAGGAAGGTTCAA	qPCR + ChIP-qPCR	Contreras-Galindo et al., 2022
38	D11Z1 Fw	CTTCCTTCGAAACGGGTATATCT	qPCR + ChIP-qPCR	Contreras-Galindo et al., 2022
39	D11Z1 Rv	GCTCCATCAGCAGGATTGT	qPCR + ChIP-qPCR	Contreras-Galindo et al., 2022
40	D12Z3 Fw	GATGAAGGAGTTTGGAGACACT	qPCR	Contreras-Galindo et al., 2022
41	D12Z3 Rv	CTGTCGAACATTACAGGAAGAAATC	qPCR	Contreras-Galindo et al., 2022
42	D13Z1 Fw	TGATGTGTGTACCCAGCT	qPCR	Contreras-Galindo et al., 2022
43	D13Z1 Rv	GCTATCCAAATATCCACT	qPCR	Contreras-Galindo et al., 2022
44	D14Z2 Fw	GATTTCGTTGGAAACGGGATTAC	qPCR	Contreras-Galindo et al., 2022
45	D14Z2 Rv	AGAAAGATCCACGCCTGTTA	qPCR	Contreras-Galindo et al., 2022
46	D15Z3 Fw	GACATTTGGATAGCTTTGAGGATTT	qPCR	Contreras-Galindo et al., 2022
47	D15Z3 Rv	GGGCATACATCACAAGGAAGA	qPCR	Contreras-Galindo et al., 2022
48	D16Z2 Fw	CCTTCCTTTAGACAGAGCAGATT	qPCR	Contreras-Galindo et al., 2022
49	D16Z2 Rv	AGTGTCTGGGAACGAGTTTG	qPCR	Contreras-Galindo et al., 2022
50	D17Z1 Fw	GTGGAGATATGGACCGCTTTAG	qPCR	Contreras-Galindo et al., 2022
51	D17Z1 Rv	CTCAGTCGTCACCAAGAGTTT	qPCR	Contreras-Galindo et al., 2022
52	D18Z1 Fw	TGGGAAACGGGATTGTCTTC	qPCR	Contreras-Galindo et al., 2022
53	D18Z1 Rv	CTGCTCTACCAAAGGGAATGT	qPCR	Contreras-Galindo et al., 2022
54	D20Z2 Fw	TGCTTGGAAACGGGAATGT	qPCR	Contreras-Galindo et al., 2022
55	D20Z2 Rv	CCTGCTCTATGAAAGGGAATGT	qPCR	Contreras-Galindo et al., 2022
56	D21Z1 Fw	TGATGTGTGTACCCAGCC	qPCR	Contreras-Galindo et al., 2022
57	D21Z1 Rv	GCTATCCAAATATCCACC	qPCR	Contreras-Galindo et al., 2022
58	DXZ1 Fw	CGGGATCACCTTCCCATAAC	qPCR	Contreras-Galindo et al., 2022
59	DXZ1 Rv	GGTGTTGCAAACCTGAACTATC	qPCR	Contreras-Galindo et al., 2022
60	Brunello short-f+3	ACACTCTTTCCCTACACGACGCTCTTCCGATCTNNNCTTGTGGAAAGGACGA(AACACCG)	Library preparation screening
61	Brunello short-f+4	ACACTCTTTCCCTACACGACGCTCTTCCGATCTNNNNCTTGTGGAAAGGACGA(AACACCG)	Library preparation screening
62	Brunello short-f+5	ACACTCTTTCCCTACACGACGCTCTTCCGATCTNNNNCTTGTGGAAAGGACGA(AACACCG)	Library preparation screening
63	Brunello short-f+5	ACACTCTTTCCCTACACGACGCTCTTCCGATCTNNNNNNCTTGTGGAAAGGACGA(AACACCG)	Library preparation screening
64	Brunello shortCRISPRv2 P7	GTGACTGGAGTTCAGACGTGTGCTCTTCCGATCTCCAATTCCCACTCCTTTCAAGACCT	Library preparation screening

### Sheet: Gene blocks
Gene block name	Sequence
dTAG_GFP_NLS_MTHFD2	CTCCCGGCGCAGTCACCGGCGCGGTATGGGAGTGCAGGTGGAAACCATCTCCCCAGGAGACGGGCGCACCTTCCCCAAGCGCGGCCAGACCTGCGTGGTGCACTACACCGGGATGCTTGAAGATGGAAAGAAAGTTGATTCCTCCCGGGACAGAAACAAGCCCTTTAAGTTTATGCTAGGCAAGCAGGAGGTGATCCGAGGCTGGGAAGAAGGGGTTGCCCAGATGAGTGTGGGTCAGAGAGCCAAACTGACTATATCTCCAGATTATGCCTATGGTGCCACTGGGCACCCAGGCATCATCCCACCACATGCCACTCTCGTCTTCGATGTGGAGCTTCTAAAACTGGAAAAGCTTGTGAGCAAGGGCGAGGAGCTGTTCACCGGGGTGGTGCCCATCCT…
3xNLS	GTTTGGCTAATCTCCTCTCTTCTCCTCTCTCCAGTATGGGACCTGCTGCTAAGAGAGTGAAACTGGATAAGCGGCCCGCTGCTACTAAGAAGGCTGGTCAGGCTAAGAAGAAGAAGGATCCGAAGAAGAAGCGAAAGGTCGGAGTGCAGGTGGAAACCATCTCCCCAGGAGACGGGCGCACCTTCCCCAAGCGC
