## Supplementary Methods Table 1 for "Nuclear MTHFD2 secures mitosis progression by preserving centromere integrity"

### Sheet: Sheet1
Plasmids	Source
GW223_pX330A_sgX_sgPITCh	Brand and Winter, 2019
GW209_pCRIS-PITChv2-C-dTAG-Puro (BRD4)	Brand and Winter, 2019
sgMTHFD2ex4_GW223	This manuscript
sgMTHFD2int1-2_GW223	This manuscript
1xNLS-dTAG-GFP_GW209	This manuscript
pcDNA3-hLOXL2	In-house
1xNLS-dTAG-GFP-NEO_GW209	This manuscript
3xNLS-dTAG-GFP-NEO_GW209	This manuscript
pCMV-dR8_91	Gift from Didier Trono
pVSV-G	Clontech
pLL3.7m-mTurquoise2-SLBP(18-126)-Neomycin	Moretton et al. (in review)
pLL3.7m-Clover-Geminin(1-110)-IRES-mKO2-Cdt(30-120)-Hygromycin	Moretton et al. (in review)
Human CRISPR Knockout Pooled Library (Brunello) lentiCRISPRv2 (Addgene #73179)	Doench et al. 2016
